# Dynamic birth and death of Argonaute gene family functional repertoire across *Caenorhabditis* nematodes

**DOI:** 10.1101/2024.10.27.620551

**Authors:** Daniel D. Fusca, Katja R. Kasimatis, Hongyu Vicky Zhu, Asher D. Cutter

## Abstract

Diverse small RNA pathways, comprised of Argonaute effector proteins and their bound small RNA molecules, define critical systems for regulating gene expression in all domains of life. Some small RNA pathways have undergone significant evolutionary change in nematode roundworms, including gains of novel Argonaute genes and losses of entire pathways. Differences in the functional complement of Argonautes among species therefore profoundly influence the available repertoire of mechanisms for gene regulation. Despite intensive study of Argonaute function in *Caenorhabditis elegans*, the extent of Argonaute gene family dynamism and functional breadth remains unknown. We therefore comprehensively surveyed Argonautes across 51 *Caenorhabditis* species, yielding over 1200 genes from 11 subfamilies. We documented multiple cases of diversification, including the birth of a potentially novel Argonaute subfamily and the origin of the ALG-5 microRNA Argonaute near the base of the *Caenorhabditis* phylogeny, as well as evidence of adaptive sequence evolution and gain of a new splice isoform for CSR-1 in a clade of 31 species. We also detected repeated independent losses of multiple components of the piRNA pathway, mirroring other instances of piRNA pathway loss across the phylum. Gene gain and loss occurs significantly faster than expected within several Argonaute subfamilies, potentially associated with transposable element proliferation coevolving with WAGO-9/10/12 copy number variation. Our characterization of Argonaute diversity across *Caenorhabditis* demonstrates exceptional functional dynamism in the evolution of gene regulation, with broad implications for mechanisms of control over ontogenetic development and genome integrity.

**Author Summary:** For organisms to develop properly to survive and reproduce, they must express their genes in the right amount, in the appropriate cell types and time during development. One important mechanism that organisms use to regulate gene expression involves small RNA pathways, where short molecules of RNA serve as targeting guides by binding to Argonaute effector proteins. To understand how small RNA pathways evolve over time, we searched for Argonaute genes throughout the genomes of 51 species of *Caenorhabditis* nematode worms and found over 1200 Argonaute genes belonging to 11 different Argonaute subfamilies. We then documented cases where species have evolved potentially new types of Argonautes, or new protein isoforms of existing Argonautes. We also identified repeated cases of evolutionary loss of entire Argonaute subfamilies, including for the PRG-1 Argonaute needed in the piRNA regulatory pathway, and characterized how some Argonaute subfamilies gain and lose genes significantly faster than expected. Our findings demonstrate substantial variation in the functional repertoire of Argonaute genes found among *Caenorhabditis* species, with this evolutionary dynamism implicating fundamental differences between species in how they regulate gene expression across their genomes throughout development.
