## Supplementary material for "Dynamic birth and death of Argonaute gene family functional repertoire across *Caenorhabditis* nematodes": Table S1

### Sheet: Table_S3
Species	# of RDE-1 orthologs	# of ALG-1/2 orthologs	# of ALG-3/4 orthologs	# of ALG-5 orthologs	# of ERGO-1 orthologs	# of PRG-1 orthologs	# of CSR-1 orthologs	# of VSRA-1 orthologs	# of WAGO-1/3/4/5 orthologs	# of WAGO-6/7/8 orthologs	# of WAGO-9/10/12 orthologs	# of Unknown Argonautes	Total # of Argonaute genes	Genome size (bp)	Total # of protein-coding genes	Repeat content (% of genome)	Genome assembly N50
C. afra	1	2	1	1	3	1	1	4	4	3	3	0	24	64291925	19624	7.59	67248
C. agridulce	1	1	1	1	2	1	1	1	2	3	3	0	17	74332064	18462	22.4	83315
C. angaria	2	1	1	1	1	1	1	1	2	2	3	0	16	105997628	27970	12.19	87708
C. astrocarya	1	1	1	1	0	0	1	1	1	1	1	0	9	50468513	13935	5.31	151057
C. becei	1	3	1	1	5	1	1	2	3	5	3	0	26	87867412	23926	12.56	767505
C. bovis	1	1	1	1	3	1	1	7	1	6	2	0	25	62726283	13016	11.97	7557458
C. brenneri	2	2	1	1	8	1	3	4	4	11	9	0	46	190369721	30705	15.77	381961
C. briggsae	1	2	1	1	2	1	1	1	3	6	3	0	22	108384165	20829	26.94	17485439
C. castelli	2	1	2	1	1	2	1	1	2	4	2	0	19	76923865	19468	18.41	119160
C. dolens	1	1	1	1	9	1	1	2	3	6	8	2	36	110560394	27126	20.34	86411
C. doughertyi	1	2	1	1	6	1	2	3	4	8	7	0	36	130459343	29492	17.28	100072
C. drosophilae	1	1	1	1	0	0	1	1	1	1	2	0	10	48813752	14232	2.37	69051
C. elegans	1	2	2	1	1	1	1	1	4	3	3	0	20	100286401	19996	16.94	17493829
C. imperialis	1	2	1	1	4	1	1	1	4	3	4	0	23	68912202	19637	13.34	51822
C. inopinata	1	1	1	1	0	1	1	2	3	5	1	0	17	122994328	21443	31.28	20594552
C. japonica	1	2	1	1	1	1	1	1	2	2	1	0	14	166256191	29935	47.64	94149
C. kamaaina	1	2	1	1	1	1	1	1	5	3	3	0	20	86488912	24174	13.72	165222
C. latens	1	4	1	1	5	3	1	4	4	4	7	0	35	117124750	24855	12.38	366678
C. macrosperma	2	5	1	1	5	1	2	6	4	3	2	0	32	93237995	23784	18.01	77581
C. monodelphis	1	1	1	0	1	1	1	1	1	4	2	0	14	117122299	17156	29.27	4091523
C. nigoni	1	2	1	1	5	1	1	1	4	6	4	0	27	129488540	29167	30.99	20390332
C. nouraguensis	1	3	1	1	4	1	1	2	3	4	3	0	24	72985076	22443	6.64	165858
C. oiwi	1	2	1	1	2	1	1	1	5	4	3	0	22	91647135	23606	20.76	112009
C. panamensis	1	1	1	1	2	1	1	2	3	4	4	7	28	79045575	22226	10.19	487150
C. parvicauda	1	1	1	1	0	1	2	0	1	2	2	0	12	93733926	16367	26.87	44405
C. plicata	1	1	1	1	0	0	2	1	1	3	1	0	12	109291102	15582	39.87	28013
C. portoensis	1	1	1	1	1	1	1	2	6	1	5	0	21	162849754	21466	37.27	3926288
C. quiockensis	1	1	1	1	5	1	1	2	3	4	5	2	27	100371645	22192	19.84	139430
C. remanei	1	4	1	1	4	3	1	4	4	5	6	0	34	130480874	26189	24.16	21501900
C. sinica	1	2	1	1	3	1	1	2	4	6	6	0	28	131797386	34696	15.22	25564
C. sp. 25	1	2	1	1	2	1	1	2	4	4	1	0	20	73632776	19887	14.55	54017
C. sp. 27	1	1	1	1	1	1	1	3	2	7	3	0	22	158666218	20813	31.26	43648
C. sp. 2	1	1	1	1	0	0	1	1	1	1	2	0	10	49663224	13371	3.73	68853
C. sp. 30	1	1	1	1	0	2	1	2	3	1	2	0	15	56795619	15161	8.5	59852
C. sp. 33	1	5	1	1	4	1	1	4	8	4	9	0	39	114587977	25007	16.89	4421380
C. sp. 45	1	1	1	1	2	1	1	1	1	2	2	0	14	NA	20610	NA	NA
C. sp. 48	2	2	1	1	10	1	2	3	4	12	6	0	44	132538076	33185	13.88	151374
C. sp. 49	1	3	1	1	2	1	1	1	6	3	2	0	22	77884818	24080	12.27	105577
C. sp. 51	1	2	1	1	5	1	1	1	4	4	5	1	27	91762629	23696	11.77	80741
C. sp. 54	2	3	1	1	2	1	3	3	2	9	6	1	34	165081107	35514	22.96	49427
C. sp. 56	2	1	1	1	2	1	1	1	2	4	3	1	20	91415981	19662	33.05	72995
C. sp. 8	1	1	1	1	2	1	1	1	2	3	2	0	16	66406337	16204	17.16	81557
C. sulstoni	1	2	1	1	1	1	1	2	4	4	3	0	21	65098870	18177	9.05	136669
C. tribulationis	1	3	1	1	4	2	1	2	3	6	5	0	29	101228815	24714	19.07	224519
C. tropicalis	1	2	1	1	3	2	1	3	3	4	6	0	27	79321433	22326	9.48	20921866
C. uteleia	1	1	1	1	4	2	1	5	2	5	5	5	33	104046868	27568	13.42	177024
C. virilis	1	1	1	1	1	1	1	3	2	3	4	0	19	90640006	18221	22.11	56684
C. waitukubuli	1	2	1	1	3	1	1	3	3	5	2	0	23	91416478	30048	10.78	15123
C. wallacei	1	2	1	1	3	2	1	1	4	5	4	0	25	81086164	21291	13.77	70770
C. yunquensis	1	3	1	1	4	1	1	2	3	4	5	0	26	89759081	22323	17.51	5763061
C. zanzibari	1	4	1	1	3	2	1	2	3	6	4	0	28	101086038	22153	23.77	91328
