## Supplementary material for "Dynamic birth and death of Argonaute gene family functional repertoire across *Caenorhabditis* nematodes": Table S2

### Sheet: BUSCO stats for Caenorhabditis 
Species	% BUSCOs complete and single-copy (S)	% BUSCOs complete but duplicated (D)	Total % BUSCOs complete (C)	% BUSCOs fragmented (F)	% BUSCOs missing (M)
C. afra	94.9	0.7	95.6	1.4	3
C. agridulce	92.7	2.2	94.9	1.3	3.8
C. angaria	61.6	1.4	63	8.5	28.5
C. astrocarya	94.6	0.5	95.1	0.9	4
C. becei	96.3	1.1	97.4	0.5	2.1
C. bovis	92.4	0.8	93.2	1	5.8
C. brenneri	67.4	27.7	95.1	1.4	3.5
C. briggsae	98.5	0.7	99.2	0.4	0.4
C. castelli	94.5	1.5	96	1.4	2.6
C. dolens	93.2	2.2	95.4	1.3	3.3
C. doughertyi	95.4	2.2	97.6	0.7	1.7
C. drosophilae	93.5	0.7	94.2	1.8	4
C. elegans	99.6	0.4	100	0	0
C. imperialis	94.9	0.8	95.7	1.3	3
C. inopinata	97.7	1	98.7	0.2	1.1
C. japonica	79	2.2	81.2	7.7	11.1
C. kamaaina	89.7	0.3	90	3.2	6.8
C. latens	88.1	1.9	90	3	7
C. macrosperma	95.2	1.3	96.5	1.1	2.4
C. monodelphis	91.7	1.6	93.3	1.3	5.4
C. nigoni	95.7	1.1	96.8	1.4	1.8
C. nouraguensis	96	1.3	97.3	0.5	2.2
C. oiwi	94.1	2	96.1	1	2.9
C. panamensis	96.4	1.1	97.5	0.6	1.9
C. parvicauda	88.3	1.4	89.7	2.2	8.1
C. plicata	92.7	0.6	93.3	1.7	5
C. portoensis	94.2	2.4	96.6	0.7	2.7
C. quiockensis	95.4	1.3	96.7	1	2.3
C. remanei	91.8	1.2	93	0.9	6.1
C. sinica	91.3	1.8	93.1	3.2	3.7
C. sp. 2	94.4	0.5	94.9	1	4.1
C. sp. 8	93.8	0.8	94.6	1.8	3.6
C. sp. 25	95.6	0.7	96.3	1.3	2.4
C. sp. 27	93.8	1.2	95	1.8	3.2
C. sp. 30	92.8	0.9	93.7	1.4	4.9
C. sp. 33	96.7	1.1	97.8	0.3	1.9
C. sp. 45	89.1	0.9	90	1.2	8.8
C. sp. 48	95.6	2.1	97.7	0.5	1.8
C. sp. 49	89.1	7.7	96.8	1	2.2
C. sp. 51	95.8	1	96.8	0.7	2.5
C. sp. 54	94.1	2.4	96.5	1.1	2.4
C. sp. 56	92.9	1.1	94	1.7	4.3
C. sulstoni	96	0.7	96.7	1	2.3
C. tribulationis	96.9	0.9	97.8	0.9	1.3
C. tropicalis	88.7	1	89.7	3.3	7
C. uteleia	94.8	1.5	96.3	0.8	2.9
C. virilis	94	1.6	95.6	1.4	3
C. waitukubuli	85.7	6.8	92.5	3.7	3.8
C. wallacei	96.9	0.7	97.6	0.8	1.6
C. yunquensis	94	1.5	95.5	0.5	4
C. zanzibari	96.6	1.1	97.7	1	1.3
