## Supplementary material for "Dynamic birth and death of Argonaute gene family functional repertoire across *Caenorhabditis* nematodes": Table S3

### Sheet: Sheet1
Species	Source	URL (Genome sequence or transcriptome assembly)	URL (Gene annotations)
C. afra	Caenorhabditis Genomes Project	http://download.caenorhabditis.org/v2/genome_files/CAFRA.caenorhabditis_afra_JU1286_v2.scaffolds.fna	http://download.caenorhabditis.org/v2/genome_files/CAFRA.caenorhabditis_afra_JU1286_v2.annotations.gff3
C. agridulce	Caenorhabditis Genomes Project	http://download.caenorhabditis.org/v2/genome_files/CSP24.caenorhabditis_sp24_QG555_v2.scaffolds.fna	http://download.caenorhabditis.org/v2/genome_files/CSP24.caenorhabditis_sp24_QG555_v2.annotations.gff3
C. angaria	WormBase ParaSite	https://ftp.ebi.ac.uk/pub/databases/wormbase/parasite/releases/WBPS15/species/caenorhabditis_angaria/PRJNA51225/caenorhabditis_angaria.PRJNA51225.WBPS15.genomic.fa.gz	https://ftp.ebi.ac.uk/pub/databases/wormbase/parasite/releases/WBPS15/species/caenorhabditis_angaria/PRJNA51225/caenorhabditis_angaria.PRJNA51225.WBPS15.annotations.gff3.gz
C. astrocarya	Caenorhabditis Genomes Project	http://download.caenorhabditis.org/v2/genome_files/CASTR.caenorhabditis_astrocarya_NIC1040_v2.scaffolds.fna	http://download.caenorhabditis.org/v2/genome_files/CASTR.caenorhabditis_astrocarya_NIC1040_v2.annotations.gff3
C. becei	WormBase ParaSite	https://ftp.ebi.ac.uk/pub/databases/wormbase/parasite/releases/WBPS15/species/caenorhabditis_becei/PRJEB28243/caenorhabditis_becei.PRJEB28243.WBPS15.genomic.fa.gz	https://ftp.ebi.ac.uk/pub/databases/wormbase/parasite/releases/WBPS15/species/caenorhabditis_becei/PRJEB28243/caenorhabditis_becei.PRJEB28243.WBPS15.annotations.gff3.gz
C. bovis	WormBase ParaSite	https://ftp.ebi.ac.uk/pub/databases/wormbase/parasite/releases/WBPS15/species/caenorhabditis_bovis/PRJEB34497/caenorhabditis_bovis.PRJEB34497.WBPS15.genomic.fa.gz	https://ftp.ebi.ac.uk/pub/databases/wormbase/parasite/releases/WBPS15/species/caenorhabditis_bovis/PRJEB34497/caenorhabditis_bovis.PRJEB34497.WBPS15.annotations.gff3.gz
C. brenneri	WormBase ParaSite	https://ftp.ebi.ac.uk/pub/databases/wormbase/parasite/releases/WBPS15/species/caenorhabditis_brenneri/PRJNA20035/caenorhabditis_brenneri.PRJNA20035.WBPS15.genomic.fa.gz	https://ftp.ebi.ac.uk/pub/databases/wormbase/parasite/releases/WBPS15/species/caenorhabditis_brenneri/PRJNA20035/caenorhabditis_brenneri.PRJNA20035.WBPS15.annotations.gff3.gz
C. briggsae	WormBase ParaSite	https://ftp.ebi.ac.uk/pub/databases/wormbase/parasite/releases/WBPS15/species/caenorhabditis_briggsae/PRJNA10731/caenorhabditis_briggsae.PRJNA10731.WBPS15.genomic.fa.gz	https://ftp.ebi.ac.uk/pub/databases/wormbase/parasite/releases/WBPS15/species/caenorhabditis_briggsae/PRJNA10731/caenorhabditis_briggsae.PRJNA10731.WBPS15.annotations.gff3.gz
C. castelli	Caenorhabditis Genomes Project	http://download.caenorhabditis.org/v2/genome_files/CCAST.caenorhabditis_castelli_JU1956_v2.scaffolds.fna	http://download.caenorhabditis.org/v2/genome_files/CCAST.caenorhabditis_castelli_JU1956_v2.annotations.gff3
C. dolens	Caenorhabditis Genomes Project	http://download.caenorhabditis.org/v2/genome_files/CDOLE.caenorhabditis_dolens_NIC394_v2.scaffolds.fna	http://download.caenorhabditis.org/v2/genome_files/CDOLE.caenorhabditis_dolens_NIC394_v2.annotations.gff3
C. doughertyi	Caenorhabditis Genomes Project	http://download.caenorhabditis.org/v2/genome_files/CDOUG.caenorhabditis_doughertyi_JU1771_v2.scaffolds.fna	http://download.caenorhabditis.org/v2/genome_files/CDOUG.caenorhabditis_doughertyi_JU1771_v2.annotations.gff3
C. drosophilae	Caenorhabditis Genomes Project	http://download.caenorhabditis.org/v2/genome_files/CDROS.caenorhabditis_drosophilae_DF5077_v2.scaffolds.fna	http://download.caenorhabditis.org/v2/genome_files/CDROS.caenorhabditis_drosophilae_DF5077_v2.annotations.gff3
C. elegans	WormBase ParaSite	https://ftp.ebi.ac.uk/pub/databases/wormbase/parasite/releases/WBPS15/species/caenorhabditis_elegans/PRJNA13758/caenorhabditis_elegans.PRJNA13758.WBPS15.genomic.fa.gz	https://ftp.ebi.ac.uk/pub/databases/wormbase/parasite/releases/WBPS15/species/caenorhabditis_elegans/PRJNA13758/caenorhabditis_elegans.PRJNA13758.WBPS15.annotations.gff3.gz
C. imperialis	Caenorhabditis Genomes Project	http://download.caenorhabditis.org/v2/genome_files/CIMPE.caenorhabditis_imperialis_EG5942_v2.scaffolds.fna	http://download.caenorhabditis.org/v2/genome_files/CIMPE.caenorhabditis_imperialis_EG5942_v2.annotations.gff3
C. inopinata	WormBase ParaSite	https://ftp.ebi.ac.uk/pub/databases/wormbase/parasite/releases/WBPS15/species/caenorhabditis_inopinata/PRJDB5687/caenorhabditis_inopinata.PRJDB5687.WBPS15.genomic.fa.gz	https://ftp.ebi.ac.uk/pub/databases/wormbase/parasite/releases/WBPS15/species/caenorhabditis_inopinata/PRJDB5687/caenorhabditis_inopinata.PRJDB5687.WBPS15.annotations.gff3.gz
C. japonica	WormBase ParaSite	https://ftp.ebi.ac.uk/pub/databases/wormbase/parasite/releases/WBPS15/species/caenorhabditis_japonica/PRJNA12591/caenorhabditis_japonica.PRJNA12591.WBPS15.genomic.fa.gz	https://ftp.ebi.ac.uk/pub/databases/wormbase/parasite/releases/WBPS15/species/caenorhabditis_japonica/PRJNA12591/caenorhabditis_japonica.PRJNA12591.WBPS15.annotations.gff3.gz
C. kamaaina	Caenorhabditis Genomes Project	http://download.caenorhabditis.org/v2/genome_files/CKAMA.caenorhabditis_kamaaina_QG2077_v2.scaffolds.fna	http://download.caenorhabditis.org/v2/genome_files/CKAMA.caenorhabditis_kamaaina_QG2077_v2.annotations.gff3
C. latens	GenBank	ftp://ftp.ncbi.nlm.nih.gov/genomes/all/GCA/002/259/235/GCA_002259235.1_CaeLat1.0/GCA_002259235.1_CaeLat1.0_genomic.fna.gz	ftp://ftp.ncbi.nlm.nih.gov/genomes/all/GCA/002/259/235/GCA_002259235.1_CaeLat1.0/GCA_002259235.1_CaeLat1.0_genomic.gff.gz
C. macrosperma	Caenorhabditis Genomes Project	http://download.caenorhabditis.org/v2/genome_files/CMACR.caenorhabditis_macrosperma_JU2083_v2.scaffolds.fna	http://download.caenorhabditis.org/v2/genome_files/CMACR.caenorhabditis_macrosperma_JU2083_v2.annotations.gff3
C. monodelphis	Caenorhabditis Genomes Project	http://download.caenorhabditis.org/v2/genome_files/CMONO.caenorhabditis_monodelphis_JU1667_v2.scaffolds.fna	http://download.caenorhabditis.org/v2/genome_files/CMONO.caenorhabditis_monodelphis_JU1667_v2.annotations.gff3
C. nigoni	GenBank	https://ftp.ncbi.nlm.nih.gov/genomes/all/GCA/002/742/825/GCA_002742825.1_nigoni.pc_2016.07.14/GCA_002742825.1_nigoni.pc_2016.07.14_genomic.fna.gz	https://ftp.ncbi.nlm.nih.gov/genomes/all/GCA/002/742/825/GCA_002742825.1_nigoni.pc_2016.07.14/GCA_002742825.1_nigoni.pc_2016.07.14_genomic.gff.gz
C. nouraguensis	Caenorhabditis Genomes Project	http://download.caenorhabditis.org/v2/genome_files/CNOUR.caenorhabditis_nouraguensis_JU2079_v2.scaffolds.fna	http://download.caenorhabditis.org/v2/genome_files/CNOUR.caenorhabditis_nouraguensis_JU2079_v2.annotations.gff3
C. oiwi	Caenorhabditis Genomes Project	http://download.caenorhabditis.org/v2/genome_files/COIWI.caenorhabditis_oiwi_ECA1100_v2.scaffolds.fna	http://download.caenorhabditis.org/v2/genome_files/COIWI.caenorhabditis_oiwi_ECA1100_v2.annotations.gff3
C. panamensis	WormBase ParaSite	https://ftp.ebi.ac.uk/pub/databases/wormbase/parasite/releases/WBPS15/species/caenorhabditis_panamensis/PRJEB28259/caenorhabditis_panamensis.PRJEB28259.WBPS15.genomic.fa.gz	https://ftp.ebi.ac.uk/pub/databases/wormbase/parasite/releases/WBPS15/species/caenorhabditis_panamensis/PRJEB28259/caenorhabditis_panamensis.PRJEB28259.WBPS15.annotations.gff3.gz
C. parvicauda	WormBase ParaSite	https://ftp.ebi.ac.uk/pub/databases/wormbase/parasite/releases/WBPS15/species/caenorhabditis_parvicauda/PRJEB12595/caenorhabditis_parvicauda.PRJEB12595.WBPS15.genomic.fa.gz	https://ftp.ebi.ac.uk/pub/databases/wormbase/parasite/releases/WBPS15/species/caenorhabditis_parvicauda/PRJEB12595/caenorhabditis_parvicauda.PRJEB12595.WBPS15.annotations.gff3.gz
C. plicata	Caenorhabditis Genomes Project	http://download.caenorhabditis.org/v2/genome_files/CPLIC.caenorhabditis_plicata_SB355_v2.scaffolds.fna	http://download.caenorhabditis.org/v2/genome_files/CPLIC.caenorhabditis_plicata_SB355_v2.annotations.gff3
C. portoensis	Caenorhabditis Genomes Project	http://download.caenorhabditis.org/v2/genome_files/CPORT.caenorhabditis_portoensis_EG5626_v2.scaffolds.fna	http://download.caenorhabditis.org/v2/genome_files/CPORT.caenorhabditis_portoensis_EG5626_v2.annotations.gff3
C. quiockensis	WormBase ParaSite	https://ftp.ebi.ac.uk/pub/databases/wormbase/parasite/releases/WBPS15/species/caenorhabditis_quiockensis/PRJEB11354/caenorhabditis_quiockensis.PRJEB11354.WBPS15.genomic.fa.gz	https://ftp.ebi.ac.uk/pub/databases/wormbase/parasite/releases/WBPS15/species/caenorhabditis_quiockensis/PRJEB11354/caenorhabditis_quiockensis.PRJEB11354.WBPS15.annotations.gff3.gz
C. remanei	GenBank	ftp://ftp.ncbi.nlm.nih.gov/genomes/all/GCA/010/183/535/GCA_010183535.1_CRPX506/GCA_010183535.1_CRPX506_genomic.fna.gz	ftp://ftp.ncbi.nlm.nih.gov/genomes/all/GCA/010/183/535/GCA_010183535.1_CRPX506/GCA_010183535.1_CRPX506_genomic.gff.gz
C. sinica	WormBase ParaSite	https://ftp.ebi.ac.uk/pub/databases/wormbase/parasite/releases/WBPS15/species/caenorhabditis_sinica/PRJNA194557/caenorhabditis_sinica.PRJNA194557.WBPS15.genomic.fa.gz	https://ftp.ebi.ac.uk/pub/databases/wormbase/parasite/releases/WBPS15/species/caenorhabditis_sinica/PRJNA194557/caenorhabditis_sinica.PRJNA194557.WBPS15.annotations.gff3.gz
C. sp. 2	Caenorhabditis Genomes Project	http://download.caenorhabditis.org/v2/genome_files/CSP02.caenorhabditis_sp2_DF5070_v2.scaffolds.fna	http://download.caenorhabditis.org/v2/genome_files/CSP02.caenorhabditis_sp2_DF5070_v2.annotations.gff3
C. sp. 8	Caenorhabditis Genomes Project	http://download.caenorhabditis.org/v2/genome_files/CSP08.caenorhabditis_sp8_DF5173_v2.scaffolds.fna	http://download.caenorhabditis.org/v2/genome_files/CSP08.caenorhabditis_sp8_DF5173_v2.annotations.gff3
C. sp. 25	Caenorhabditis Genomes Project	http://download.caenorhabditis.org/v2/genome_files/CSP25.caenorhabditis_sp25_ZF1457_v2.scaffolds.fna	http://download.caenorhabditis.org/v2/genome_files/CSP25.caenorhabditis_sp25_ZF1457_v2.annotations.gff3
C. sp. 27	Caenorhabditis Genomes Project	http://download.caenorhabditis.org/v2/genome_files/CSP27.caenorhabditis_sp27_ECA211_v2.scaffolds.fna	http://download.caenorhabditis.org/v2/genome_files/CSP27.caenorhabditis_sp27_ECA211_v2.annotations.gff3
C. sp. 30	Caenorhabditis Genomes Project	http://download.caenorhabditis.org/v2/genome_files/CSP30.caenorhabditis_sp30_DF5174_v2.scaffolds.fna	http://download.caenorhabditis.org/v2/genome_files/CSP30.caenorhabditis_sp30_DF5174_v2.annotations.gff3
C. sp. 33	Caenorhabditis Genomes Project	http://download.caenorhabditis.org/v2/genome_files/CSP33.caenorhabditis_sp33_BRC20065_v2.scaffolds.fna	http://download.caenorhabditis.org/v2/genome_files/CSP33.caenorhabditis_sp33_BRC20065_v2.annotations.gff3
C. sp. 45	Caenorhabditis Genomes Project	http://download.caenorhabditis.org/v2/v1_archive/sequence/CSP45.caenorhabditis_sp45_NIC759_transcriptome.transcripts.fna.gz	NA (transcriptome assembly only)
C. sp. 48	Caenorhabditis Genomes Project	http://download.caenorhabditis.org/v2/genome_files/CSP48.caenorhabditis_sp48_BRC20454_v2.scaffolds.fna	http://download.caenorhabditis.org/v2/genome_files/CSP48.caenorhabditis_sp48_BRC20454_v2.annotations.gff3
C. sp. 49	Caenorhabditis Genomes Project	http://download.caenorhabditis.org/v2/genome_files/CSP49.caenorhabditis_sp49_BRC20456_v2.scaffolds.fna	http://download.caenorhabditis.org/v2/genome_files/CSP49.caenorhabditis_sp49_BRC20456_v2.annotations.gff3
C. sp. 51	Caenorhabditis Genomes Project	http://download.caenorhabditis.org/v2/genome_files/CSP51.caenorhabditis_sp51_QG2939_v2.scaffolds.fna	http://download.caenorhabditis.org/v2/genome_files/CSP51.caenorhabditis_sp51_QG2939_v2.annotations.gff3
C. sp. 54	Caenorhabditis Genomes Project	http://download.caenorhabditis.org/v2/genome_files/CSP54.caenorhabditis_sp54_BRC20483_v2.scaffolds.fna	http://download.caenorhabditis.org/v2/genome_files/CSP54.caenorhabditis_sp54_BRC20483_v2.annotations.gff3
C. sp. 56	Caenorhabditis Genomes Project	http://download.caenorhabditis.org/v2/genome_files/CSP56.caenorhabditis_sp56_JU2215_v2.scaffolds.fna	http://download.caenorhabditis.org/v2/genome_files/CSP56.caenorhabditis_sp56_JU2215_v2.annotations.gff3
C. sulstoni	WormBase ParaSite	https://ftp.ebi.ac.uk/pub/databases/wormbase/parasite/releases/WBPS15/species/caenorhabditis_sulstoni/PRJEB12601/caenorhabditis_sulstoni.PRJEB12601.WBPS15.genomic.fa.gz	https://ftp.ebi.ac.uk/pub/databases/wormbase/parasite/releases/WBPS15/species/caenorhabditis_sulstoni/PRJEB12601/caenorhabditis_sulstoni.PRJEB12601.WBPS15.annotations.gff3.gz
C. tribulationis	WormBase ParaSite	https://ftp.ebi.ac.uk/pub/databases/wormbase/parasite/releases/WBPS15/species/caenorhabditis_tribulationis/PRJEB12608/caenorhabditis_tribulationis.PRJEB12608.WBPS15.genomic.fa.gz	https://ftp.ebi.ac.uk/pub/databases/wormbase/parasite/releases/WBPS15/species/caenorhabditis_tribulationis/PRJEB12608/caenorhabditis_tribulationis.PRJEB12608.WBPS15.annotations.gff3.gz
C. tropicalis	WormBase ParaSite	https://ftp.ebi.ac.uk/pub/databases/wormbase/parasite/releases/WBPS15/species/caenorhabditis_tropicalis/PRJNA53597/caenorhabditis_tropicalis.PRJNA53597.WBPS15.genomic.fa.gz	https://ftp.ebi.ac.uk/pub/databases/wormbase/parasite/releases/WBPS15/species/caenorhabditis_tropicalis/PRJNA53597/caenorhabditis_tropicalis.PRJNA53597.WBPS15.annotations.gff3.gz
C. uteleia	WormBase ParaSite	https://ftp.ebi.ac.uk/pub/databases/wormbase/parasite/releases/WBPS15/species/caenorhabditis_uteleia/PRJEB12600/caenorhabditis_uteleia.PRJEB12600.WBPS15.genomic.fa.gz	https://ftp.ebi.ac.uk/pub/databases/wormbase/parasite/releases/WBPS15/species/caenorhabditis_uteleia/PRJEB12600/caenorhabditis_uteleia.PRJEB12600.WBPS15.annotations.gff3.gz
C. virilis	Caenorhabditis Genomes Project	http://download.caenorhabditis.org/v2/genome_files/CVIRI.caenorhabditis_virilis_JU1968_v2.scaffolds.fna	http://download.caenorhabditis.org/v2/genome_files/CVIRI.caenorhabditis_virilis_JU1968_v2.annotations.gff3
C. waitukubuli	WormBase ParaSite	https://ftp.ebi.ac.uk/pub/databases/wormbase/parasite/releases/WBPS15/species/caenorhabditis_waitukubuli/PRJEB12602/caenorhabditis_waitukubuli.PRJEB12602.WBPS15.genomic.fa.gz	https://ftp.ebi.ac.uk/pub/databases/wormbase/parasite/releases/WBPS15/species/caenorhabditis_waitukubuli/PRJEB12602/caenorhabditis_waitukubuli.PRJEB12602.WBPS15.annotations.gff3.gz
C. wallacei	Caenorhabditis Genomes Project	http://download.caenorhabditis.org/v2/genome_files/CWALL.caenorhabditis_wallacei_JU1898_v2.scaffolds.fna	http://download.caenorhabditis.org/v2/genome_files/CWALL.caenorhabditis_wallacei_JU1898_v2.annotations.gff3
C. yunquensis	Caenorhabditis Genomes Project	http://download.caenorhabditis.org/v2/genome_files/CYUNQ.caenorhabditis_yunquensis_XZ1518_v2.scaffolds.fna	http://download.caenorhabditis.org/v2/genome_files/CYUNQ.caenorhabditis_yunquensis_XZ1518_v2.annotations.gff3
C. zanzibari	WormBase ParaSite	https://ftp.ebi.ac.uk/pub/databases/wormbase/parasite/releases/WBPS15/species/caenorhabditis_zanzibari/PRJEB12596/caenorhabditis_zanzibari.PRJEB12596.WBPS15.genomic.fa.gz	https://ftp.ebi.ac.uk/pub/databases/wormbase/parasite/releases/WBPS15/species/caenorhabditis_zanzibari/PRJEB12596/caenorhabditis_zanzibari.PRJEB12596.WBPS15.annotations.gff3.gz
