## Supplementary material for "Dynamic birth and death of Argonaute gene family functional repertoire across *Caenorhabditis* nematodes": Table S4

### Sheet: Sheet1
Gene 1	Gene 2	Orthogroup	Protein sequence identity (%)	K_S (Jukes-Cantor corrected)
CBN00549	CBN23692	ERGO-1	99.38	0.103
CBN15497	CBN22740	PRG-1	100	0.0842
CBN15637	CBN28616	WAGO-1/3/4/5	100	0.0257
CBN14726	CBN17818	WAGO-1/3/4/5	99.27	0.0442
CBN04289	CBN25519	WAGO-1/3/4/5	98.42	0.0357
CBN02612	CBN06244	WAGO-6/7/8	97.03	0.0586
CBN04475	CBN22570	WAGO-6/7/8	98.27	0.114
CBN01938	CBN12504	WAGO-6/7/8	98.51	0.0329
CBN16318	CBN29326	WAGO-6/7/8	99.5	0.101
