## Supplementary material for "Dynamic birth and death of Argonaute gene family functional repertoire across *Caenorhabditis* nematodes": Table S5

### Sheet: Sheet1
Protein	AlphaFold Source
ALG-1	https://alphafold.ebi.ac.uk/entry/G5EES3
ALG-2	https://alphafold.ebi.ac.uk/entry/O16720
ALG-3	https://alphafold.ebi.ac.uk/entry/G5ED77
ALG-4	https://alphafold.ebi.ac.uk/entry/P34681
ALG-5	https://alphafold.ebi.ac.uk/entry/Q9XVI3
CSR-1	https://alphafold.ebi.ac.uk/entry/H2KZD5
DCR-1	https://alphafold.ebi.ac.uk/entry/P34529
ERGO-1	https://alphafold.ebi.ac.uk/entry/O61931
PRG-1	https://alphafold.ebi.ac.uk/entry/P90786
RDE-1	https://alphafold.ebi.ac.uk/entry/G5EEH0
VSRA-1	https://alphafold.ebi.ac.uk/entry/Q9XVF1
WAGO-1	https://alphafold.ebi.ac.uk/entry/Q21770
WAGO-3	https://alphafold.ebi.ac.uk/entry/Q9N585
WAGO-4	https://alphafold.ebi.ac.uk/entry/O62275
WAGO-5	https://alphafold.ebi.ac.uk/entry/D9N120
WAGO-6	https://alphafold.ebi.ac.uk/entry/A0A0U1RML5
WAGO-7	https://alphafold.ebi.ac.uk/entry/Q86NJ8
WAGO-8	https://alphafold.ebi.ac.uk/entry/A0A0T7CIX3
WAGO-9	https://alphafold.ebi.ac.uk/entry/Q09249
WAGO-10	https://alphafold.ebi.ac.uk/entry/Q9TXN7
WAGO-12	https://alphafold.ebi.ac.uk/entry/Q21691
