## Supplementary material for "Dynamic birth and death of Argonaute gene family functional repertoire across *Caenorhabditis* nematodes": Table S6

### Sheet: Sheet1
Species	SRA Accession Number
C. afra	ERR1059227
C. agridulce	ERR9451596
C. castelli	ERR1055310
C. inopinata	DRR446448
C. macrosperma	ERR1018632
C. monodelphis	ERR690851
C. nouraguensis	ERR1018618
C. parvicauda	ERR1233392
C. plicata	ERR1059194
C. quiockensis	ERR1055246
C. remanei	SRR580407
C. tribulationis	ERR1233861
C. uteleia	ERR1233606
C. waitukubuli	ERR1233618
