## Supplementary material for "Dynamic birth and death of Argonaute gene family functional repertoire across *Caenorhabditis* nematodes": Table S7

### Sheet: Sheet1
Species	Strain Used Here	Relation to Reference Genome	Available From	Project(s)	Concentration	A260/A280	A260/A230
C. elegans	N2	same	CGC	control	41ng/uL	1.86	2.05
C. drosophilae	DF5112	inbred of reference strain	CGC	ergo-1 loss; prg-1 loss	183ng/uL	1.9	2.2
C. macrosperma	JU1857	reference strain inbred from JU1857	CGC	diverged putative csr-1	120ng/uL	1.9	2.3
C. panamensis	QG702	reference strain inbred from QG702	CGC	putative ALG gene family expansion	53ng/uL	1.82	1.85
C. plicata	SB355	same	Cutter lab	ergo-1 loss; prg-1 loss	31ng/uL	1.77	2.05
C. sp30	DF5152	reference strain inbred from DF5152	CGC	ergo-1 loss; diverged putative prg-1	14ng/uL	1.75	2.25
