## Supplementary material for "Dynamic birth and death of Argonaute gene family functional repertoire across *Caenorhabditis* nematodes": Table S8

### Sheet: Primers
Primer Name	Sequence (5'->3')	Strand	Strain	Gene	Purpose	Notes
SSU03	GCTTGTCTCAAGAATAAGCCATGC	F	Caenorhabditis	18S SSU rDNA	positive control for gDNA extractions
SSU09	AGCTGGAATTACCGCGGCTG	R	Caenorhabditis	18S SSU rDNA	positive control for gDNA extractions
KK4	CAAGGAGTCATGGTCGGTATG	F	N2	act-1	positive control for gDNA extractions & PCR conditions	also amplifies DF5112, SB355, DF5152
KK5	GAGAGGGAAGCGAGGATAGA	R	N2	act-1	positive control for gDNA extractions & PCR conditions	also amplifies DF5112, SB355, DF5152
CL71	ACAGAGAGAAGATGACCCAAATC	F	SB355	act ortholog	positive control for gDNA extractions & PCR conditions
CL72	GGATACCAGCAGATTCCATACC	R	SB355	act ortholog	positive control for gDNA extractions & PCR conditions
CL69	CTTTGACGGGATAGGGATACAC	F	DF5152	act ortholog	positive control for gDNA extractions & PCR conditions
CL70	CACCATCTCCAGAGTCAAGAAC	R	DF5152	act ortholog	positive control for gDNA extractions & PCR conditions
CL67	GCCTCATTCTCTCTCTCTCTCT	F	DF5112	act ortholog	positive control for gDNA extractions & PCR conditions
CL68	CCGTCATCGTCCTTCATCATT	R	DF5112	act ortholog	positive control for gDNA extractions & PCR conditions
CL15	CATTTCCTCTCCCTCTCATCTT	F	JU1857	putative csr-1	amplify upstream to downstream of putative diverged csr-1
CL16	TTTGAGATGCCGCTCTATTCG	R	JU1857	putative csr-1	amplify upstream to downstream of putative diverged csr-1
CL17	GGCTTCGGATCGTCGTAAAT	F	JU1857	putative csr-1	sequencing primer
CL18	GACGATGACTATGGGAGAAGAAG	F	JU1857	putative csr-1	sequencing primer
CL19	CCTTTGGAGCGTGACACTAA	F	JU1857	putative csr-1	sequencing primer
CL20	TGTCTGAGAACGTCGGTTATATT	F	JU1857	putative csr-1	sequencing primer
CL21	CCAGAAGTGGCCTCGATAAT	F	JU1857	putative csr-1	sequencing primer
CL22	TGTACACTGGCAACTGTCTAATC	F	JU1857	putative csr-1	sequencing primer
CL23	ATCCCTACACAGCACATTCAG	F	JU1857	putative csr-1	amplify putative PIWI binding domain of diverged csr-1
CL105	TGGTGATTCTCGGGTTGTTTAG	R	JU1857	putative csr-1	amplifying coding sequence of diverged csr-1 (exon 3)
CL106	TGGAGAAGTGCAAAGAGAAAGA	F	JU1857	putative csr-1	amplify putative PIWI binding domain of diverged csr-1
CL107	ACGTGGGCATTGTAAATAGTC	R	JU1857	putative csr-1	amplify putative PIWI binding domain of diverged csr-1
CL51	TGTTAGTGGCGGAGTGTG	R	DF5152	putative prg-1	amplify upstream to downstream of putative diverged prg-1
CL52	GTGGAGAAATGTCGGACAGTAG	F	DF5152	putative prg-1	amplify upstream to downstream of putative diverged prg-1
CL53	ACTGTGTGCGGAACATGAA	R	DF5152	putative prg-1	amplify upstream to exon 10 of putative diverged prg-1
CL55	GTCGGTGCATTAAACCAAATGA	R	DF5152	putative prg-1	amplify upstream to exon 5 of putative diverged prg-1
CL54	CAGCCAACTGAAGTTCCTAAAC	R	DF5152	putative prg-1	sequencing primer
CL56	GAACCTGCGGTAATGGATGA	R	DF5152	putative prg-1	sequencing primer
CL9	TACAACAACAAGTTGCA	F	N2	prg-1	C. elegans species-specific prg-1 to verify presence/absense	does not amplify JU1857, QG702, SB355, DF5112, DF5152
CL7	ACCGACAGTTTTTCC	R	N2	prg-1	C. elegans species-specific prg-1 to verify presence/absense	does not amplify JU1857, QG702, SB355, DF5112, DF5152
CL108	TCKGAAGGAAARCCRAARCA	F	multiple	prg-1	degenerate primers to verify prg-1 presence/absense	amplifies N2, JU1857, QG702, JU1528, DF5152
CL109	GTNACWGTTCCYTGRTTGAC	R	multiple	prg-1	degenerate primers to verify prg-1 presence/absense	amplifies N2, JU1857, QG702, JU1528, DF5152
CL57	AATGATGTGAATATGATGTGG	F	N2	ergo-1	C. elegans species-specific ergo-1 to verify presence/absense
CL59	AGCACATAGTAATGAGTTGG	R	N2	ergo-1	C. elegans species-specific ergo-1 to verify presence/absense
CL60	AACGACAATAATATGCTCTGG	F	C. bovis	ergo-1	C. bovis species-specific ergo-1 to verify presence/absense
CL62	AGCACATAGTAATGCACCGG	R	C. bovis	ergo-1	C. bovis species-specific ergo-1 to verify presence/absense
CL63	AACGATGTCAATATTTTGTGG	F	JU1528	ergo-1	C. virilis species-specific ergo-1 to verify presence/absense
CL65	CCCACACATTATTATGTGTT	R	JU1528	ergo-1	C. virilis species-specific ergo-1 to verify presence/absense
CL110	ACWSNCAAGGAATTM	F	multiple	ergo-1	degenerate primers to verify ergo-1 presence/absense
CL111	ARCACATARTAATGWGT	R	multiple	ergo-1	degenerate primers to verify ergo-1 presence/absense
CL25	ACCTCTTAGTTTCTTGCCACAT	F	QG702	g8935	amplify upstream to downstream of putative ALG expansion
CL26	GGTCTCGTGATTACACAGGTTTAT	R	QG702	g8935	amplify upstream to downstream of putative ALG expansion
CL40	TGGTTACAATGACCGAGAAGG	F	QG702	g8935	amplify to exon 13 of g8935
CL38	CGTCTTCTGGTGGGAAGATT	F	QG702	g8935	amplify to exon 11 of g8935
CL34	AAGCTCCATTCCAGCCTAAC	F	QG702	g8935	amplify to exon 7 of g8935
CL30	CCCTGAAGATCTATGCCTCAAC	F	QG702	g8935	amplify to exon 5 of g8935
CL27	GACATCGTCATCTCCCACATTC	F	QG702	g8935	amplify to exon 2 of g8935
CL85	TTGAGGATAAGAACGACCAGAAG	F	QG702	g8935	amplify coding sequence of g8935
CL86	GCTCCGAATCGACTGACAATAG	R	QG702	g8935	amplify coding sequence of g8935
CL87	CACACCATCCGAGCATAGTT	R	QG702	g8935	amplify coding sequence of g8935
CL88	CAGCAGTGGGTTTGGAGAT	R	QG702	g8935	amplify coding sequence of g8935
CL28	AAGTTTGTACCATGTCCCTACC	F	QG702	g8935	sequencing primer
CL30	CCCTGAAGATCTATGCCTCAAC	F	QG702	g8935	sequencing primer
CL32	AGTGTCCAAATGAGCAGCATAG	F	QG702	g8935	sequencing primer
CL33	CAGACTGTCTAAGAGCCAACAG	F	QG702	g8935	sequencing primer
CL41	GCTTGCCGATTGTTTGACTAC	F	QG702	g16020	amplify between g16020 and g16021
CL42	TCAATTCCCACAGCCTGATTAT	R	QG702	g16021	amplify between g16020 and g16021
CL43	GAGTGTCGGGAACAGAGAAAG	F	QG702	g16021	amplify between g16021 and g16024
CL44	GGCCAAGGAAAGTAACAGTAGA	R	QG702	g16024	amplify between g16021 and g16024
CL45	TCACCCTACACGGATCTTCT	F	QG702	g16024	amplify between g16024 and g16025
CL46	CACATACGGTTTCCTGACTTCT	R	QG702	g16025	amplify between g16024 and g16025
CL47	GTCCATACCAGATTTCCGAGAC	F	QG702	g16025	amplify between g16025 and g16026
CL48	GCTGCTGCTTGACCTTTATTG	R	QG702	g16026	amplify between g16025 and g16026
CL49	AGTGTTTGGAGAGGTGGAAATC	F	QG702	g16026	amplify between g16026 and g16027
CL50	CAGAAATCGTACAGGCCCATAG	R	QG702	g16027	amplify between g16026 and g16027
CL73	GCTCGAAGAGACCAAGAACAA	F	QG702	g16020	amplify coding sequence of g16020
CL74	CAACACTCCGCTTCGATACA	R	QG702	g16020	amplify coding sequence of g16020
CL75	GTCAAAGCAAGGAGGCAATAAC	F	QG702	g16021	amplify coding sequence of g16021
CL76	GGCACCAATCCGAGAGATAAA	R	QG702	g16021	amplify coding sequence of g16021
CL77	GGAGATCCGGGTCTTCAATATG	F	QG702	g16024	amplify coding sequence of g16024
CL78	GGGTTGTTGAAGGGTTGATAGA	R	QG702	g16024	amplify coding sequence of g16024
CL79	GTTTCAGAGATCCTCGACTTCC	F	QG702	g16025	amplify coding sequence of g16025
CL80	GCTGACCACTGTATCGTTCTT	R	QG702	g16025	amplify coding sequence of g16025
CL81	AAAGCACACGTCAATGGAAAG	F	QG702	g16026	amplify coding sequence of g16026
CL82	TTCTTGCCGAAGGAGCATAG	R	QG702	g16026	amplify coding sequence of g16026
CL83	CAACTATGGGCCTGTACGATTT	F	QG702	g16027	amplify coding sequence of g16027
CL84	CAAGTAGAAGTCGTGGTAGTATGG	R	QG702	g16027	amplify coding sequence of g16027
CL89	CAGTGGAATCAAGGAGGCTATG	F	QG702	g16020	upstream of g16020
CL90	GATGAGAGTCGGTCTTGATGTT	R	QG702	g16020	downstream of g16020
CL92	CCAGCCAACTCTGTTTGGA	F	QG702	g16021	amplify coding sequence of g16021
CL93	CTTTGACATGTGGAGTGGTGA	R	QG702	g16021	amplify coding sequence of g16021
CL91	GGTTCTTCACTGCATCAATCTTC	F	QG702	g16021	upstream of g16021
CL94	GGAATGGACCACCCTTCTTT	R	QG702	g16021	downstream of g16021
CL95	GGCACGAAGATTGACGATTTG	F	QG702	g16024	upstream of g16024
CL96	CGTTCATCCATCACTTCCTAACT	R	QG702	g16024	downstream of g16024
CL98	CGTGTCCTGATGCTGATCTT	F	QG702	g16025	upstream of g16025
CL99	CGTCGAGGAGATGAACGATATG	R	QG702	g16025	downstream of g16025
CL100	GGACGACTGGAACTGATCTTTG	F	QG702	g16026	upstream of g16026
CL101	AATGAGAGCCTCTTACCGAAAC	R	QG702	g16026	downstream of g16026
CL102	GGAGATCTTGGAGACAAGGAAAG	F	QG702	g16027	upstream of g16027
CL104	GAACTGGGATCGGTCAAGAAT	F	QG702	g16027	amplify coding sequence of g16027
CL103	GCGAGAATGCAAGAGAGAAGA	R	QG702	g16027	downstream of g16027
CL97	AGATCCGGGTCCTGAATATGA	F	QG702	g16025	amplify coding sequence of g16025
